# Mast cell activation disrupts interactions between endothelial cells and pericytes during early life allergic asthma

**DOI:** 10.1101/2023.03.07.529253

**Authors:** Régis Joulia, Franz Puttur, Helen Stölting, William J. Traves, Lewis J. Entwistle, Anastasia Voitovich, Minerva Garcia Martín, May Al-Sahaf, Katie Bonner, Elizabeth Scotney, Philip L. Molyneaux, Richard J. Hewitt, Simone A. Walker, Laura Yates, Sejal Saglani, Clare M. Lloyd

**Author notes:** Address correspondence to: Sir Alexander Fleming, Level 3, National Heart and Lung Institute (NHLI), Imperial College London, SW7 2AZ London UK, or Sir Alexander Fleming, Level 3, National Heart and Lung Institute (NHLI), Imperial College London, SW7 2AZ London UK.

## Abstract

Allergic asthma generally starts during early life and is linked to substantial tissue remodelling and lung dysfunction. Although angiogenesis is a feature of the disrupted airway, the impact of allergic asthma on the pulmonary microcirculation during early life is unknown. Here, using quantitative imaging in precision-cut lung slices (PCLS), we report that exposure of neonatal mice to house dust mite (HDM) extract disrupts endothelial cell/pericyte interactions in adventitial areas. Central to the blood vessel structure, the loss of pericyte coverage was driven by mast cell (MCs) proteases, such as tryptase, that can induce pericyte retraction and loss of the critical adhesion molecule N-Cadherin. Furthermore, spatial transcriptomics of paediatric asthmatic endobronchial biopsies suggests intense vascular stress and remodelling linked with increased expression of MC activation pathways in regions enriched in blood vessels. These data provide previously unappreciated insights into the pathophysiology of allergic asthma with potential long-term vascular defects.
