## Supplementary material for "Mast cell activation disrupts interactions between endothelial cells and pericytes during early life allergic asthma": Table S1

### Sheet: Sheet1
	Controls (n= 2)	Asthma (n= 4)
Median age (years)	9.96 (8.08-11.83)	13.3 (9.1-17)
Male/female	1/1	0/4
Ethnicity (%)
Asian	0 (0.0%)	1 (25.0%)
White Caucasian	1 (50.0%	2 (50.0%)
Mixed Black/White Caucasian	0 (0.0%)	1 (25.0%)
Unknow	1 (50.0%)	0 (0.0%)
Atopy status (%)
Atopic	0 (0.0%)	3 (75.0%)
Non-Atopic	2 (100%)	1 (25.0%)
HDM+ IgE	0 (0.0%)	3 (75.0%)
Inhaled Corticosteroids (currently taking at time of biospy)	2 (100%)	4 (100%)
