## Supplementary material for "Mast cell activation disrupts interactions between endothelial cells and pericytes during early life allergic asthma": Table S2

### Sheet: Annotation template
Scan name	ROI (label)	Segment (Name/ Label)	Segment tags	Age	Diagnosis	Type	Segment_tags_1	Age_Range	Sample_ID__1	Segment_tags CORRECT	Endothelial.cell.enrichment.score	Endothelial.cell.enrichment.score.>0.15	Endothelial.cell.rich(fibroblast&immune)
1	001	Tissue	Tissue.Infection.Immune	11.83	Disease control	immune infiltrate	Tissue.Infection	5-17yrs	Control 1	Tissue.Infection.Immune	0.229658	Yes	Yes
1	002	Tissue	Tissue.Infection.Smooth muscle	11.83	Disease control	smooth muscle	Tissue.Infection	5-17yrs	Control 1	Tissue.Infection.Smooth muscle	0.156707	Yes	No
1	003	Tissue	Tissue.Infection.Fibroblast	11.83	Disease control	fibroblast rich	Tissue.Infection	5-17yrs	Control 1	Tissue.Infection.Fibroblast	0.554973	Yes	Yes
1	007	Tissue	Tissue.Asthma.Epithelium	17.16	Asthmatic	epithelium	Tissue.Asthma	5-17yrs	Asthma 1	Tissue.Asthma.Epithelium	-0.192687	No	No
1	008	Tissue	Tissue.Asthma.Immune	17.16	Asthmatic	immune infiltrate	Tissue.Asthma	5-17yrs	Asthma 1	Tissue.Asthma.Immune	0.413691	Yes	Yes
1	009	Tissue	Tissue.Asthma.Smooth muscle	17.16	Asthmatic	smooth muscle	Tissue.Asthma	5-17yrs	Asthma 1	Tissue.Asthma.Smooth muscle	-0.240659	No	No
1	012	Tissue	Tissue.Infection.Epithelium	11.83	Disease control	epithelium	Tissue.Infection	5-17yrs	Control 1	Tissue.Infection.Epithelium	-0.200954	No	No
1	013	Tissue	Tissue.Infection.Epithelium	11.83	Disease control	epithelium	Tissue.Infection	5-17yrs	Control 1	Tissue.Infection.Epithelium	0.182673	Yes	No
1	014	Tissue	Tissue.Infection.Fibroblast	11.83	Disease control	fibroblast rich	Tissue.Infection	5-17yrs	Control 1	Tissue.Infection.Fibroblast	0.513673	Yes	Yes
1	015	Tissue	Tissue.Infection.Fibroblast	11.83	Disease control	fibroblast rich	Tissue.Infection	5-17yrs	Control 1	Tissue.Infection.Fibroblast	0.618805	Yes	Yes
1	016	Tissue	Tissue.Asthma.Immune	17.16	Asthmatic	immune infiltrate	Tissue.Asthma	5-17yrs	Asthma 1	Tissue.Asthma.Immune	0.450678	Yes	Yes
1	017	Tissue	Tissue.Asthma.Smooth muscle	17.16	Asthmatic	smooth muscle	Tissue.Asthma	5-17yrs	Asthma 1	Tissue.Asthma.Smooth muscle	0.478197	Yes	No
1	018	Tissue	Tissue.Asthma.Immune	17.16	Asthmatic	immune infiltrate	Tissue.Asthma	5-17yrs	Asthma 1	Tissue.Asthma.Immune	0.223778	Yes	Yes
1	019	Tissue	Tissue.Asthma.Fibroblast	17.16	Asthmatic	fibroblast rich	Tissue.Asthma	5-17yrs	Asthma 1	Tissue.Asthma.Fibroblast	0.495037	Yes	Yes
1	020	Tissue	Tissue.Asthma.Epithelium	17.16	Asthmatic	epithelium	Tissue.Asthma	5-17yrs	Asthma 1	Tissue.Asthma.Epithelium	0.20554	Yes	No
1	021	Tissue	Tissue.Asthma.Fibroblast	17.16	Asthmatic	fibroblast rich	Tissue.Asthma	5-17yrs	Asthma 1	Tissue.Asthma.Fibroblast	0.555632	Yes	Yes
1	022	Tissue	Tissue.Asthma.Immune	17.16	Asthmatic	immune infiltrate	Tissue.Asthma	5-17yrs	Asthma 1	Tissue.Asthma.Immune	0.32694	Yes	Yes
1	023	Tissue	Tissue.Asthma.Immune	17.16	Asthmatic	immune infiltrate	Tissue.Asthma	5-17yrs	Asthma 1	Tissue.Asthma.Immune	0.156561	Yes	Yes
1	024	Tissue	Tissue.Asthma.Fibroblast	17.16	Asthmatic	fibroblast rich	Tissue.Asthma	5-17yrs	Asthma 1	Tissue.Asthma.Fibroblast	0.474419	Yes	Yes
2	001	Tissure	Tissue.Asthma.Epithelium	13.76	Asthmatic	epithelium	Tissue.Asthma	5-17yrs	Asthma 2	Tissue.Asthma.Epithelium	-0.218689	No	No
2	002	Tissure	Tissue.Asthma.Smooth muscle	13.76	Asthmatic	smooth muscle	Tissue.Asthma	5-17yrs	Asthma 2	Tissue.Asthma.Smooth muscle	-0.38191	No	No
2	003	Tissure	Tissue.Asthma.Fibroblast	13.76	Asthmatic	fibroblast rich	Tissue.Asthma	5-17yrs	Asthma 2	Tissue.Asthma.Fibroblast	-0.370135	No	No
2	004	Tissure	Tissue.Asthma.Fibroblast	13.76	Asthmatic	fibroblast rich	Tissue.Asthma	5-17yrs	Asthma 2	Tissue.Asthma.Fibroblast	-0.263569	No	No
2	009	Tissure	Tissue.Asthma.Epithelium	16.75	Asthmatic	epithelium	Tissue.Asthma	5-17yrs	Asthma 3	Tissue.Asthma.Epithelium	-0.246467	No	No
2	010	Tissure	Tissue.Asthma.Smooth muscle	16.75	Asthmatic	smooth muscle	Tissue.Asthma	5-17yrs	Asthma 3	Tissue.Asthma.Smooth muscle	-0.300537	No	No
2	011	Tissure	Tissue.Asthma.Fibroblast	16.75	Asthmatic	fibroblast rich	Tissue.Asthma	5-17yrs	Asthma 3	Tissue.Asthma.Fibroblast	0.571276	Yes	Yes
2	012	Tissure	Tissue.Asthma.Epithelium	16.75	Asthmatic	epithelium	Tissue.Asthma	5-17yrs	Asthma 3	Tissue.Asthma.Epithelium	-0.24071	No	No
2	016	Tissure	Tissue.Asthma.Fibroblast	16.75	Asthmatic	fibroblast rich	Tissue.Asthma	5-17yrs	Asthma 3	Tissue.Asthma.Fibroblast	0.274032	Yes	Yes
2	017	Tissure	Tissue.Asthma.Immune	16.75	Asthmatic	immune infiltrate	Tissue.Asthma	5-17yrs	Asthma 3	Tissue.Asthma.Immune	0.265603	Yes	Yes
2	018	Tissure	Tissue.Asthma.Smooth muscle	16.75	Asthmatic	smooth muscle	Tissue.Asthma	5-17yrs	Asthma 3	Tissue.Asthma.Smooth muscle	-0.317298	No	No
2	019	Tissure	Tissue.Asthma.Immune	13.76	Asthmatic	immune infiltrate	Tissue.Asthma	5-17yrs	Asthma 2	Tissue.Asthma.Immune	-0.33095	No	No
2	020	Tissure	Tissue.Asthma.Immune	13.76	Asthmatic	immune infiltrate	Tissue.Asthma	5-17yrs	Asthma 2	Tissue.Asthma.Immune	-0.352947	No	No
2	021	Tissure	Tissue.Asthma.Fibroblast	13.76	Asthmatic	fibroblast rich	Tissue.Asthma	5-17yrs	Asthma 2	Tissue.Asthma.Fibroblast	-0.282869	No	No
3	005	Tissue	Tissue.Cough.Smooth Muscle	8.08	Disease control	smooth muscle	Tissue.Cough	5-17yrs	Control 2	Tissue.Cough.Smooth Muscle	-0.330962	No	No
3	006	Tissue	Tissue.Cough. Fibroblast	8.08	Disease control	fibroblast rich	Tissue.Cough	5-17yrs	Control 2	Tissue.Cough. Fibroblast	0.561457	Yes	Yes
3	011	Tissue	Tissue.Asthma.Smooth muscle	9.15	Asthmatic	smooth muscle	Tissue.Asthma	5-17yrs	Asthma 4	Tissue.Asthma.Smooth muscle	-0.421732	No	No
3	012	Tissue	Tissue.Asthma.Epithelium	9.15	Asthmatic	epithelium	Tissue.Asthma	5-17yrs	Asthma 4	Tissue.Asthma.Epithelium	-0.387428	No	No
3	013	Tissue	Tissue.Asthma.Fibroblast	9.15	Asthmatic	fibroblast rich	Tissue.Asthma	5-17yrs	Asthma 4	Tissue.Asthma.Fibroblast	-0.191128	No	No
3	014	Tissue	Tissue.Asthma.Smooth muscle	9.15	Asthmatic	smooth muscle	Tissue.Asthma	5-17yrs	Asthma 4	Tissue.Asthma.Smooth muscle	-0.400418	No	No
3	015	Tissue	Tissue.Asthma.Epithelium	9.15	Asthmatic	epithelium	Tissue.Asthma	5-17yrs	Asthma 4	Tissue.Asthma.Epithelium	-0.392506	No	No
