## Supplementary material for "Mast cell activation disrupts interactions between endothelial cells and pericytes during early life allergic asthma": Table S3

### Sheet: Endothelial cell 
A2M
ABCB1
ACTB
AKT3
ANGPT2
APLNR
ATOX1
ATP11C
B2M
BCL6B
BST2
C7
CASP10
CCL14
CCL23
CCND3
CD200
CD34
CD40
CD59
CD63
CD74
CD79B
CD99
CDC25B
CDH5
CFI
CLEC14A
CLU
CSF1
CSF2RB
CTSH
CXCL12
DAB2
DOCK9
EDN1
EFNA1
ELMO1
ENG
ENTPD1
ERG
ETS1
ETS2
FCGRT
FLNA
FLT1
FYN
FZD4
GATA2
GBP1
GBP2
GBP4
GIMAP4
GIMAP6
HHEX
HLA-A
HLA-B
HLA-C
HLA-DMA
HLA-DMB
HLA-DOA
HLA-DPA1
HLA-DPB1
HLA-DQA1
HLA-DQA2
HLA-DQB1
HLA-DRA
HLA-DRB5
HLA-E
HLA-F
HMGB1
HSPB1
ICAM1
ICAM2
ID1
ID2
IFI16
IFI27
IFI6
IFIT1
IFITM1
IFITM2
IFNAR2
IFNGR1
IL15
IL1R1
IL32
IL33
IL34
IL3RA
IL6ST
ISG15
ITGA1
ITGA5
ITGA6
ITGA9
ITGB4
KDR
KLF4
LDHA
LEF1
LEPR
LIFR
LRRC32
LY96
MAPK11
MAPK3
MBNL1
MCAM
MEF2C
MFNG
MMRN2
MYCT1
NECTIN2
NFKB2
NFKBIA
NOS3
NRP1
PALMD
PECAM1
PLA1A
PLA2G4C
PLAT
PLCB1
PLCG2
PML
PPARG
PRKAR1B
PSMB8
PSMB9
RAC1
RASA4
RHOA
ROBO4
RUNX1T1
SELP
SERPING1
SERPINH1
SHC1
SIGIRR
SOCS2
SOCS3
SOX17
SPP1
TAP2
TGFBR2
THBD
TIE1
TLR4
TMEM140
TNFRSF1A
TNFRSF1B
TNFRSF4
TNFSF10
TPM4
TSPAN7
TUBB
TXNIP
UBC
VCAM1
VSIR
ZBTB16
ZBTB20
ZEB1

### Sheet: Pericyte
A2M
ACTA2
ACTB
AKAP1
APOE
AXL
B2M
COL1A1
COL1A2
COX6A1
FLNA
GBP2
IFITM2
ITGA8
ITGB1
MAP3K20
MCAM
MEF2C
MFGE8
NDUFA13
NDUFA4L2
NDUFB8
NOTCH3
NTRK2
NUPR1
PDGFRB
PGF
RASGRP2
SERPING1
SKP1
TPM1
UQCR11
ZBTB16
ZEB2

### Sheet: Mast cell
ACTB
ADGRE5
ANXA1
APOE
AREG
B2M
BST2
BTK
C3AR1
CD33
CD37
CD44
CD48
CD53
CD63
CD68
CD69
CD84
CD99
CKLF
CPA3
CSF2RB
CTSW
DUSP10
FBP1
FCER1A
FCER1G
GATA2
GPSM3
HAVCR2
HLA-E
HPGD
ICAM3
IFITM2
IL1RL1
ISG15
KIT
KRT1
LAIR1
LAT
LCP1
MLPH
MS4A2
NCF4
OAZ1
PLAT
PRKCB
PTPRC
PYCARD
RAC2
SAMSN1
SELENOK
SOCS1
STMN1
TGFB1
TNFRSF4
TPSAB1/B2
UBB
ZEB2
