## Supplementary material for "Mast cell activation disrupts interactions between endothelial cells and pericytes during early life allergic asthma": Table S4

### Sheet: 1
FceRI mediated Ca2+ mobilisation	Cellular response to chemical stress	FceRI mediated Nf-kB activation	Cellular response to hyopxia	Neutrophil degranulation	Oxydative stress induced senescence	Adaptative immune system	Cell surface interactions at the vascular wall	Innate immune system	VEGFA-VEGFR2 pathway	Signaling by vegf	Signalling by PDGF	Cell junction organisation	Integrin cell surface interaction	Extracellular matrix organisation	Collagen formation	Non-integrin membrane-ECM interactions	ECM proteoglycan
SHC1	KEAP1	RASGRP1	PSMD7	SIRPA	TP53	SOCS1	SOS1	MAP2K1	CTNNB1	CTNNB1	SOS1	ITGB1	ICAM3	CD47	MMP9	PRKCA	TGFB1
TXK	PSMC4	PSMB5	ARNT	CXCL1	MDM4	CTLA4	SLC7A5	IRAK1	AKT1	AKT1	STAT3	ACTB	CD47	VCAM1	CTSS	TNC	ITGAX
NFATC1	SKP2	BCL10	VHL	C3	UBB	TRAT1	MIF	PSMB2	MAPKAPK2	MAPKAPK2	GRB2	CTNNB1	ITGA4	MMP9	CTSL	THBS1	COMP
NFATC2	SKP1	CHUK	VEGFA	MIF	H3-3A	SH2D1A	FCER1G	PPP2R1A	NCF4	NCF4	PTPN11	FLNA	ITGAL	ITGB7	COL5A1	COL4A6	TNN
ITK	BLVRA	IKBKB	PSMC4	HMGB1	RPS27A	RASGRP1	JAML	NFATC2	ROCK1	ROCK1	STAT6	CDH1	ITGB2	ICAM3	COL1A2	COL4A5	TNR
FCER1G	TXN2	IKBKG	UBC	ROCK1	MAPKAPK2	VHL	TGFB1	PSMD7	RICTOR	RICTOR	SPP1	KRT14	ITGAX	TGFB1	COL1A1	ITGA6	COL4A5
PPP3CB	PSMB5	TRAF6	PSMB8	PRKCD	H3C10	KLRB1	ITGB2	PSMB7	FYN	FYN	KRAS	CDH3	CD44	CTSS	COL3A1	LAMA5	COL4A6
PPP3CA	PRDX5	SKP1	PSMB9	LYZ	H3C2	IKBKB	CD74	CUL1	PRKACB	PRKACB	PIK3R2	LAMC2	VCAM1	ITGB2	COL5A2	PDGFB	ITGA8
PPP3R1	RBX1	TAB1	PSMB10	CR1	H3C8	ITCH	SPN	NCF4	RHOA	RHOA	GRB7	NECTIN1	ITGAM	ITGAX	COL6A3	LAMA3	ITGB6
NFATC3	PSMB2	PSMC4	HIF1A	LTF	UBC	ELOB	CD84	PPP3R1	PRKCD	PRKCD	PIK3CB	LAMB3	ITGB7	CD44	P4HA1	ITGB4	ITGA2
SYK	ERO1A	MAP3K7	UBB	NFKB1	MDM2	HLA-DPB1	CD2	TANK	ELMO1	ELMO1	COL4A5	CDH11	COL6A3	ITGA4	DST	PDGFA	ITGA9
GRB2	PSMD7	NFKBIA	RPS27A	CMTM6	MAPK8	PPL	FYN	MAP3K1	CYBB	CYBB	THBS1	PVR	ITGB1	ITGAL	ITGA6	LAMB3	ITGB3
BTK	CUL1	RPS27A	PSMB7	GPI	E2F1	PSMB5	LCK	SYK	ACTB	ACTB	PDGFC	COL17A1	ITGAE	CTSL	LAMB3	LAMC2	LAMA3
LYN	HDAC3	UBB	RBX1	ITGAL	MAP2K6	TRAF7	PTPN11	RASGRP2	PRKCB	PRKCB	PDGFB	FLNC	COL5A2	COL6A3	COL4A5	ITGA2	ITGA7
PLCG2	PSMB7	UBC	PSMB2	TUBB	MAPK11	CD86	LYN	LYZ	CYFIP2	CYFIP2	PLAT	AFDN	FN1	COL5A1	COL4A6	ITGB3	TGFB3
SOS1	NCF4	FCER1G	EP300	CYBB	CDK4	BCL10	ITGAX	TRAF3	MAPK14	MAPK14	PDGFA	LAMA3	COL5A1	COL1A2	SERPINH1	ITGAV	TNC
LAT	CYBB	PSMB8	CREBBP	PTPRC	H2AX	CHUK	CD44	IFI16	AKT2	AKT2	PDGFD	ITGB4	COL1A2	COL1A1	COL17A1	COL5A2	COL6A3
	STAT3	PSMB10	ELOB	CD53	TFDP1	HLA-G	INPP5D	LTF	THEM4	THEM4	HRAS	DST	COL1A1	COL3A1	PLOD2	FN1	ITGB1
	UBB	PSMB9	PSMB5	SELL	E2F3	S100A8	SELL	CCR6	MTOR	JUP	PIK3CA	NECTIN2	COL3A1	COL5A2	COL27A1	COL5A1	COL5A1
	ATOX1	PSMB7		CD47	EZH2	TRIM21	CD47	TLR10	JUP	ITGAV	PIK3R1	ITGA6	COMP	TPSAB1/B2	LAMC2	COL1A2	COL1A2
	COX6A1	PSMB2		CTSH	MAPK3	PDCD1LG2	GRB2	BTK	ITGAV	NRAS	PDGFRB	CDH5	THBS1	A2M	P4HA2	COL1A1	COL1A1
	COX5B	PSMD7		MMP9	FOS	TIRAP	ITGA4	LYN	KRAS	PIK3CB	PDGFRA	KRT5	TNC	FN1	LAMA3	COL3A1	COL3A1
	COX4I1	CUL1		TNFRSF1B	JUN	CD209	CD48	CARD11	PRKACA	VEGFB	STAT5B	JUP	COL4A5	DST	ITGB4	TGFB1	COL5A2
	PSMB8	RELA		ITGAX	MAPK1	CD33	ITGAL	CYFIP2	PRKCA	MTOR	STAT1		ITGA8	VCAN		ITGB1	VCAN
	COX6B1	RASGRP2		PKM	MAP3K5	TRAF6	ITGAV	CR2	PIK3R2	KRAS	NRAS		ITGA3	APP			FN1
	RPS27A	NFKB1		CD44	MAPK9	CDH1	ITGB1	PLCG2	VEGFA	PRKACA	COL6A3		COL4A6	PECAM1			ITGAV
	TBL1XR1	LYN		PSMB7	MAPK14	KIR Family	CD99	CD180	PAK3	AXL	COL5A2		ITGA1	ITGA6			APP
	SOD1	CARD11		HSPA6	CDK6	CXADR	COL1A1	CD19	MAPK11	PIK3R1	COL5A1		PECAM1	TNC			LAMA5
	PSMB10			C3AR1	BMI1	PVR	COL1A2	CR1	MAPK12	RAC1	COL3A1		ITGA6	TGFB3
	PSMB9			TLR2	MAPK10	RIPK2	NRAS	UBA7	SHC2	HSPB1			ITGA5	LTBP1
	UBC			BST2	CDKN2D	SKP1	FN1	PRKCD	NOS3	CDH5			JAM3	CASP3
	GPX1			ADGRE5	MAP2K4	HERC6	SIRPA	TLR1	PRR5	KDR			ITGA9	ITGAE
	PRKCD			ALDOA		ICAM4	CD58	TLR6	ITGB3	AKT3			KDR	ITGB1
	SIN3A			FGCR2A/B		PRR5	IGLL1	LY86	HRAS	PRKCA			ICAM2	CAPN2
	NFE2L2			HLA-A		HRAS	SELE	ROCK1	PIK3CA	PIK3R2			ICAM4	ITGAM
	CREBBP			HLA-B		PIK3CA	SELP	RPS27A	AXL	PRR5			ITGB6	COMP
	NCOR1			HLA-C		PIK3R2	SHC1	PTPN11	PIK3R1	ITGB3			ITGA2	PSEN1
	TXNIP			IGF2R		PAK3	PIK3CB	HMGB1	RAC1	HRAS			ITGB8	TNR
	SOD2			LGALS3		COL17A1	MERTK	NFATC3	HSPB1	PIK3CA			CDH1	TNN
				CD14		CD300A	PIK3R1	NFKB1	CDH5	PGF			ITGB3	PRKCA
				SERPINA1		NCR1	ITGA6	IRF7	KDR	NOS3			ITGA7	P4HA2
				ITGB2		MICB	PECAM1	CYLD	AKT3	PAK3			ICAM1	SERPINH1
				CD68		CD40LG	TSPAN7	CMTM6	NRAS	MAPK11			SPP1	THBS1
				CTSS		IKBKG	ITGA3	BIRC3	PIK3CB	MAPK12			ITGAV	LAMA3
				B2M		ICAM2	JAM3	SELL		NRP1				ITGA7
				FCER1G		CDC20	ITGA5	CD47		SHC2				JAM3
				RHOA		NFKBIE	THBD	WIPF1		VEGFA				ITGB4
				CD63		KBTBD8	KRAS	GRB2		FLT1				PDGFA
				LAMP1		KRAS	TNFRSF10B	ITGAL						ITGA9
				RAB7A		FBXW7	SELPLG	TUBB						KDR
				PYCARD		MAP3K14	ITGAM	PTPRC						LAMA5
				IDH1		NFATC1	TNFRSF10A	ACTB						ITGA5
				LAIR1		UBE2C	CXADR	RAC2						ITGA1
				ATG7		SKP2	PIK3R2	CD53						PDGFB
				MME		MAP3K8	CD244	PKM						BMP7
				CD58		ICOSLG	SLC16A1	CD44						LAMB3
				PSMD7		ICAM1	GRB7	CD4						BMP4
				NFAM1		MAP3K7	ITGB3	CYBB						PLOD2
				CFP		PSMC4	HRAS	ITGAX						ITGA8
				HSPA1A		TLR4	PIK3CA	NFKB2						COL4A5
				STING1		KLRG1	CEACAM6	MMP9						ITGA3
				LCN2		MICA	EPCAM	CTSH						COL4A6
				CD55		PIK3R3		STAT6						ICAM2
				S100A9		CD36		PRKDC						CEACAM6
				ITGAV		PPP2CB		IRF3						COL27A1
				JUP		RAC1		RELA						CDH1
				FCN1		PIK3R1		ELMO1						ADAM12
				PSEN1		ZBTB16		NFKBIA						LAMC2
				GUSB		KEAP1		ITK						COL17A1
				NRAS		RAF1		IDH1						CTSG
				MAPK1		NECTIN2		PSMB5						BMP2
				CD59		AKT3		C2						ELANE
				RAC1		CD34		PYCARD						ITGB6
				PECAM1		ATG7		C1R						ITGA2
				CD36		S100A9		C1S						ICAM4
				CFD		ITGAV		CTSL						ITGB3
				MAPK14		LY96		CD14						ICAM1
				ITGAM		LAIR2		PRKACB						P4HA1
				PLAU		COLEC12		PSMB10						ITGAV
				PGM2		PSMB7		PSMB9						ITGB8
				S100A8		PPP2R1A		MIF						SPP1
				FPR1		AKT1		LCK
				DSP		PDCD1		ICAM3
				CHIT1		AKT2		LAT
				CEACAM6		PSMD7		TNFAIP3
				STK11IP		THEM4		FYN
				SLC11A1		NFATC2		TNFRSF1B
				TOLLIP		CUL1		CD247
				ALDOC		NCF4		MYD88
				ELANE		SYK		CASP1
				CD300A		CTSH		UBB
				CTSG		TAPBP		GPI
				KRT1		ITGAL		ATOX1
				TICAM2		HLA-DQB1		PSMB8
				MPO		GRB2		RHOA
				CD33		HLA-DOA		CD63
				S100A7		HLA-DMB		LAMP1
				C5AR1		CYBB		RAB7A
				PLD1		PTPRC		ITGB2
						INPP5D		CD68
						PIK3CD		CTSS
						SELL		SERPINA1
						RASGRP2		HSP90B1
						UBA7		CTNNB1
						RPS27A		DUSP6
						PTPN11		LGALS3
						CD1C		BST2
						PRKCB		CD81
						CARD11		IGF2R
						LYN		MAPKAPK2
						BTK		UBC
						CD79A		CASP8
						REL		B2M
						PLCG2		HLA-E
						CD19		NLRC5
						BLK		KLRK1
						CD40		ADGRE5
						HLA-DOB		ALDOA
						BLNK		HLA-B
						CD79B		HLA-C
						CD22		FCER1G
						LILRB1		C1QB
						VCAM1		C1QA
						PPP3R1		FGCR2A/B
						HMGB1		CLEC7A
						NFATC3		HLA-A
						MTOR		LAIR1
						HLA-DQA2		TLR2
						PPP3CA		FCGR3A/B
						SOCS3		GNLY
						BTLA		MME
						ICOS		IKBKE
						CD28		ATG7
						LAG3		CD58
						RELA		ABL1
						TNFRSF14		CREBBP
						CD80		EP300
						CD200		IKBKB
						TLR1		CREB1
						TLR6		ITCH
						NFKBIA		CD3G
						ITK		CCR2
						FYN		C3AR1
						IFITM1		PRKACA
						TLR2		S100B
						MRC1		CLEC4E
						SIGLEC1		HSPA6
						KLRD1		KLRD1
						CD8A		RIPK3
						CD96		IRAK4
						ITGB1		JUN
						CD81		C7
						CD99		PSEN1
						UBC		PIK3CB
						HLA-DRB5		NRAS
						HLA-A		MAPK1
						HLA-B		CD46
						HLA-C		MAP3K7
						KLRK1		MAPK9
						TAP1		CD59
						FCGR3A/B		RAF1
						ITGB7		MAPK3
						SLAMF7		POLR2H
						COL1A2		TXNIP
						COL1A1		PIK3R1
						COL3A1		IRAK3
						CTSL		SERPING1
						JAML		PPP2CB
						CD14		RAC1
						TAP2		APP
						NFKB1		PECAM1
						RAB7A		TLR4
						UBB		STING1
						PRKACB		CASP10
						PSMB9		TLR8
						B2M		HSPA1A
						HLA-E		ATF2
						PSMB8		GUSB
						HLA-DRB4		KRAS
						HLA-F		JUP
						HLA-DQA1		FCN1
						HLA-DRB		RELB
						CD74		NFATC1
						HLA-DRA		KIR Family
						CTSS		MAP3K14
						ITGB2		IFNA7/17
						PSMB10		ATG5
						HLA-DPA1		TLR7
						HLA-DRB3		PLA2G2A
						C3		NFAM1
						LILRB4		CFP
						CD4		SOCS1
						LAT		TRAF2
						ZAP70		ISG15
						CD3E		BCL2
						CD3D		IKBKG
						ITGA4		PLAU
						CD247		S100A8
						SLAMF6		MAPK8
						LCK		TBK1
						ICAM3		FPR1
						PPP3CB		FADD
						PTEN		BCL10
						FCGR1A		IFNA1
						SOS1		STK11IP
						RICTOR		NF2
						DTX3L		DTX4
						MYD88		PIK3R2
						LAIR1		ITGAM
						CD8B		PGM2
						PRKACA		TRIM21
						PSMB2		DSP
						RBX1		PSMC4
						NRAS		IFIH1
						CD3G		ICAM2
						PIK3CB		MRE11
								TLR9
								CTSG
								HRAS
								KRT1
								PIK3CA
								CD33
								C4BPA
								TRAF6
								TICAM2
								CLEC4A
								CD209
								DEFB1
								MPO
								NOS2
								MAPK11
								CD300A
								S100A7
								NOS3
								PAK3
								PRKCE
								ALDOC
								MAPK12
								CFI
								C5AR1
								PLD1
								DUSP4
								CHUK
								TLR3
								TXK
								DDX58
								TIRAP
								MAP2K6
								ELANE
								TICAM1
								NOD2
								CEACAM6
								CHIT1
								CGAS
								TAB1
								MAPK10
								ELK1
								RIPK2
								SLC11A1
								IRAK2
								TOLLIP
								SKP1
								CASP9
								ATF1
								MAP2K4
								ATG12
								RIPK1
								C6
								SIGIRR
								RASGRP1
								GZMM
								CFD
								MAPK14
								BCL2L1
								CD36
								TLR5
								MEFV
								NOD1
								MAP3K8
								RPS6KA5
								PLA2G6
								ECSIT
								FCGR1A
								SOS1
								MAVS
								PPP3CB
								PPP3CA
								CFB
								FOS
								CLU
								C3
								HCK
								CXCL1
								SIRPA
								LY96
								LCN2
								CD55
								S100A9
								ITGAV
								MUC4
								C4B
								SAA1
								SHC1
								MUC1

### Sheet: p values
Endothelial cell rich regions control vs asthma
Pathways	Normalised enrichment score	p value unadjusted	p value adjusted
FceRI mediated Ca2+ mobilisation	0.37	0.0162	0.00654
Cellular response to chemical stress	0.35	0.0002	0.0043
FceRI mediated Nf-kB activation	0.31	0.0079	0.0393
Cellular response to hypoxia	0.31	0.04	0.0133
Neutrophil degranulation	0.24	0.0003	0.0046
Oxydative stress induced senescence	0.24	0.0371	0.11
Adaptative immune system	0.23	0.0003	0.005
Cell surface interactions at the vascular wall	0.18	0.037	0.1174
Innate immune system	0.17	0.0004	0.005
VEGFA-VEGFR2 pathway	-0.1	0.85	0.88
Signaling by vegf	-0.12	0.62	0.73
Signalling by PDGF	-0.31	0.016	0.0659
Cell junction organization	-0.34	0.016	0.0659
Integrin cell surface interaction	-0.41	0.0002	0.0043
Extracellular matrix organisation	-0.41	0.0002	0.0043
Collagen formation	-0.49	0.0002	0.0043
Non-integrin membrane-ECM interactions	-0.58	0.0002	0.0043
ECM proteoglycan	-0.61	0.0002	0.0043
Asthma endothelial cell rich vs Smooth Muscle
Pathways	Normalised enrichment score	p value unadjusted	p value adjusted
Cellular response to chemical stress	0.44	0.0002	0.0042
Cellular response to hypoxia	0.42	0.0112	0.08
FceRI mediated Ca2+ mobilisation	0.41	0.0216	0.13
Neutrophil degranulation	0.35	0.0002	0.0042
FceRI mediated Nf-kB activation	0.34	0.0199	0.12
Adaptative immune system	0.33	0.0002	0.0042
Cell surface interactions at the vascular wall	0.28	0.0047	0.04
Oxidative stress induced senescence	0.24	0.1455	0.37
Innate immune system	0.21	0.0002	0.0042
Signaling by vegf	-0.08	0.9644	0.97
VEGFA-VEGFR2 pathway	-0.09	0.9359	0.96
Signalling by PDGF	-0.11	0.9321	0.96
Integrin cell surface interaction	-0.2	0.195	0.44
Collagen formation	-0.22	0.3475	0.58
Extracellular matrix organisation	-0.23	0.0089	0.07
ECM proteoglycan	-0.31	0.0408	0.19
Non-integrin membrane-ECM interactions	-0.31	0.0561	0.23
Cell junction organization	-0.4	0.0083	0.06
Asthma endothelial cell rich vs epithelium
Pathways	Normalised enrichment score	p value unadjusted	p value adjusted
Integrin cell surface interaction	0.48	0.0002	0.0061
FceRI mediated Ca2+ mobilisation	0.42	0.0344	0.17
ECM proteoglycan	0.41	0.0053	0.054
Cell surface interactions at the vascular wall	0.4	0.0002	0.0061
Collagen formation	0.39	0.0311	0.16
Adaptative immune system	0.37	0.0002	0.0061
Non-integrin membrane-ECM interactions	0.34	0.0676	0.23
Extracellular matrix organisation	0.32	0.0008	0.0163
Signalling by PDGF	0.27	0.17	0.38
Neutrophil degranulation	0.22	0.0334	0.17
Signaling by vegf	0.17	0.5322	0.72
Innate immune system	0.15	0.0608	0.23
VEGFA-VEGFR2 pathway	0.13	0.8468	0.91
Oxidative stress induced senescence	-0.14	0.8373	0.91
FceRI mediated Nf-kB activation	-0.24	0.3345	0.57
Cellular response to chemical stress	-0.38	0.0087	0.07
Cellular response to hypoxia	-0.41	0.054	0.23
Cell junction organization	-0.55	0.0004	0.01
